# DrivAER: Identification of driving transcriptional programs in single-cell RNA sequencing data

**DOI:** 10.1101/864165

**Authors:** Lukas M. Simon, Fangfang Yan, Zhongming Zhao

## Abstract

Single cell RNA sequencing (scRNA-seq) unfolds complex transcriptomic data sets into detailed cellular maps. Despite recent success, there is a pressing need for specialized methods tailored towards the functional interpretation of these cellular maps. Here, we present DrivAER, a machine learning approach that scores annotated gene sets based on their relevance to user-specified outcomes such as pseudotemporal ordering or disease status. We demonstrate that DrivAER extracts the key driving pathways and transcription factors that regulate complex biological processes from scRNA-seq data.
