## Supplemental Table 1 for "DrivAER: Identification of driving transcriptional programs in single-cell RNA sequencing data"

### Sheet: Lupus_infection
Gene set	Relevance score
INTERFERON_GAMMA_RESPONSE	0.978804
INTERFERON_ALPHA_RESPONSE	0.962337
KRAS_SIGNALING_DN	0.897872
INFLAMMATORY_RESPONSE	0.800648
ESTROGEN_RESPONSE_LATE	0.762372
APOPTOSIS	0.734957
ANDROGEN_RESPONSE	0.72068
IL2_STAT5_SIGNALING	0.637996
IL6_JAK_STAT3_SIGNALING	0.628098
ALLOGRAFT_REJECTION	0.623281
HYPOXIA	0.621967
GLYCOLYSIS	0.616099
CHOLESTEROL_HOMEOSTASIS	0.600771
COMPLEMENT	0.589209
XENOBIOTIC_METABOLISM	0.568626
EPITHELIAL_MESENCHYMAL_TRANSITION	0.554174
G2M_CHECKPOINT	0.553648
TNFA_SIGNALING_VIA_NFKB	0.552071
ESTROGEN_RESPONSE_EARLY	0.546028
WNT_BETA_CATENIN_SIGNALING	0.544101
FATTY_ACID_METABOLISM	0.538583
BILE_ACID_METABOLISM	0.53105
COAGULATION	0.526758
TGF_BETA_SIGNALING	0.525007
REACTIVE_OXYGEN_SPECIES_PATHWAY	0.522466
UV_RESPONSE_DN	0.519839
APICAL_JUNCTION	0.517036
MYC_TARGETS_V2	0.516948
UNFOLDED_PROTEIN_RESPONSE	0.515372
ADIPOGENESIS	0.513357
PEROXISOME	0.513357
P53_PATHWAY	0.513182
MTORC1_SIGNALING	0.510817
DNA_REPAIR	0.509766
MYC_TARGETS_V1	0.509766
HEME_METABOLISM	0.508978
KRAS_SIGNALING_UP	0.507226
MYOGENESIS	0.506
SPERMATOGENESIS	0.505825
E2F_TARGETS	0.505737
OXIDATIVE_PHOSPHORYLATION	0.505474
PI3K_AKT_MTOR_SIGNALING	0.505124
UV_RESPONSE_UP	0.504598
MITOTIC_SPINDLE	0.50346
PROTEIN_SECRETION	0.498905

### Sheet: Erythroctye_trajectory
Gene set	Relevance score
GATA_C	0.676061
GATAAGR_GATA_C	0.671995
PAX_Q6	0.629691
GGGTGGRR_PAX4_03	0.616527
TGGAAA_NFAT_Q4_01	0.597277
TGAYRTCA_ATF3_Q6	0.568625
GATTGGY_NFY_Q6_01	0.531426
RCGCANGCGY_NRF1_Q6	0.52843
ETS_Q4	0.516024
PEA3_Q6	0.510764
RYTTCCTG_ETS2_B	0.50851
GTGACGY_E4F1_Q6	0.499924
CAGCTG_AP4_Q5	0.493708
GATA3_01	0.485018
GCANCTGNY_MYOD_Q6	0.480897
TGCCAAR_NF1_Q6	0.448316
EGR1_01	0.434746
GATA1_05	0.429795
COREBINDINGFACTOR_Q6	0.429733
ELF1_Q6	0.42879
CACGTG_MYC_Q2	0.426055
AP1_01	0.422998
CEBP_01	0.386956
MYCMAX_01	0.378398
RACCACAR_AML_Q6	0.366473
CTAWWWATA_RSRFC4_Q2	0.360797
TGANTCA_AP1_C	0.355824
IRF_Q6	0.352812
RTAAACA_FREAC2_01	0.346486
NMYC_01	0.320041
TAATTA_CHX10_01	0.319906
TGTTTGY_HNF3_Q6	0.318758
CTTTGA_LEF1_Q2	0.316419
ETS1_B	0.316363
PXR_Q2	0.311711
STAT6_02	0.31167
ZIC1_01	0.308303
USF_01	0.3017
NFE2_01	0.298672
TCANNTGAY_SREBP1_01	0.297022
STAT4_01	0.296447
BACH1_01	0.27881
TGACCTY_ERR1_Q2	0.255905
AML_Q6	0.255184
FOXO1_02	0.249533
ISRE_01	0.248459
RSRFC4_01	0.241929
AP1_Q6_01	0.209253
TFIIA_Q6	0.208237
MGGAAGTG_GABP_B	0.203925
STAT5A_03	0.194259
CATTGTYY_SOX9_B1	0.194086
NFKB_Q6_01	0.186115
MYCMAX_03	0.179491
SP1_Q4_01	0.174299
NERF_Q2	0.173324
AP1_Q6	0.168829
FREAC3_01	0.163954
HNF4_01	0.163852
OCT1_04	0.154133
CAGGTA_AREB6_01	0.153707
STTTCRNTTT_IRF_Q6	0.14924
YTATTTTNR_MEF2_02	0.142216
MYOD_01	0.133072
TGACAGNY_MEIS1_01	0.132536
AP4_Q5	0.126145
SRF_Q5_01	0.121919
TATAAA_TATA_01	0.121652
FOXO4_02	0.112154
RGAGGAARY_PU1_Q6	0.111982
LYF1_01	0.108505
LEF1_Q6	0.0957902
SCGGAAGY_ELK1_02	0.0956291
NFKAPPAB_01	0.090787
CREL_01	0.0880612
AP1_Q4_01	0.0714207
CDC5_01	0.0567799
SOX9_B1	0.0475145
FOXO4_01	0.0432654
IRF1_Q6	0.0389001
ETS2_B	0.0349868
GCCATNTTG_YY1_Q6	0.0333604
GATA6_01	0.0228305
GGATTA_PITX2_Q2	0.0220472
NFKB_C	0.0185588
E47_01	-0.0132194
AML1_01	-0.0235069
AML1_Q6	-0.0236379
NFKB_Q6	-0.0240102
ELK1_01	-0.0264963
ER_Q6	-0.0337739
NKX61_01	-0.0420699
RGAANNTTC_HSF1_01	-0.0681571
PU1_Q6	-0.116172

### Sheet: Monocyte_trajectory
Gene set	Relevance score
RYTTCCTG_ETS2_B	0.37027
PU1_Q6	0.312744
MGGAAGTG_GABP_B	0.289343
RGAGGAARY_PU1_Q6	0.280535
GCANCTGNY_MYOD_Q6	0.266773
RCGCANGCGY_NRF1_Q6	0.236092
AML_Q6	0.22775
CAGCTG_AP4_Q5	0.224239
STAT4_01	0.221227
TGGAAA_NFAT_Q4_01	0.213876
RACCACAR_AML_Q6	0.192545
AP1_Q6_01	0.17339
TAATTA_CHX10_01	0.162711
COREBINDINGFACTOR_Q6	0.148602
GATTGGY_NFY_Q6_01	0.132232
AML1_Q6	0.112234
AML1_01	0.10879
STAT6_02	0.0971438
TATAAA_TATA_01	0.0928287
RTAAACA_FREAC2_01	0.0915847
NERF_Q2	0.0888564
IRF1_Q6	0.0545541
E47_01	0.0511439
CEBP_01	0.0500083
CACGTG_MYC_Q2	0.0445395
ISRE_01	0.0422932
BACH1_01	0.0401586
NFKB_C	0.0366785
PEA3_Q6	0.0304128
TCANNTGAY_SREBP1_01	0.0292169
GGGTGGRR_PAX4_03	0.0127542
AP1_Q6	0.0101826
TGACCTY_ERR1_Q2	-0.00036459
CTTTGA_LEF1_Q2	-0.0040729
MYOD_01	-0.00605501
ER_Q6	-0.0136168
SCGGAAGY_ELK1_02	-0.016436
CTAWWWATA_RSRFC4_Q2	-0.0169275
FREAC3_01	-0.019204
ELF1_Q6	-0.0296661
TGCCAAR_NF1_Q6	-0.0459667
CATTGTYY_SOX9_B1	-0.0506712
TGAYRTCA_ATF3_Q6	-0.0507495
ETS_Q4	-0.054885
GATA3_01	-0.0549147
GATAAGR_GATA_C	-0.0585842
TGTTTGY_HNF3_Q6	-0.0586499
NKX61_01	-0.0592221
AP1_01	-0.0593985
LEF1_Q6	-0.0631682
SRF_Q5_01	-0.0637988
IRF_Q6	-0.0643345
PXR_Q2	-0.069975
ETS2_B	-0.070243
GTGACGY_E4F1_Q6	-0.0736639
GATA1_05	-0.0759975
SP1_Q4_01	-0.0780068
YTATTTTNR_MEF2_02	-0.0828158
NFKB_Q6_01	-0.0864148
MYCMAX_03	-0.0877047
STTTCRNTTT_IRF_Q6	-0.0913027
GATA_C	-0.0915301
ELK1_01	-0.0920542
HNF4_01	-0.0968246
ZIC1_01	-0.10055
TGACAGNY_MEIS1_01	-0.103357
NFKAPPAB_01	-0.1113
OCT1_04	-0.114053
MYCMAX_01	-0.114062
TGANTCA_AP1_C	-0.114672
NFE2_01	-0.127434
CREL_01	-0.129942
CAGGTA_AREB6_01	-0.134277
CDC5_01	-0.135756
GCCATNTTG_YY1_Q6	-0.142845
AP1_Q4_01	-0.14967
NFKB_Q6	-0.152961
LYF1_01	-0.153176
STAT5A_03	-0.154672
GATA1_04	-0.156719
FOXO1_02	-0.157989
ETS1_B	-0.160057
SOX9_B1	-0.164958
GATA6_01	-0.167654
RSRFC4_01	-0.172972
TFIIA_Q6	-0.173195
GGATTA_PITX2_Q2	-0.173294
RGAANNTTC_HSF1_01	-0.19903
FOXO4_02	-0.199855
FOXO4_01	-0.20208
EGR1_01	-0.203546
AP4_Q5	-0.239255
